# Comparative cardiotoxicity assessment of bisphenol chemicals and estradiol using human induced pluripotent stem cell-derived cardiomyocytes

**DOI:** 10.1101/2023.09.13.557564

**Authors:** Blake L. Cooper, Shatha Salameh, Nikki Gillum Posnack

**Author notes:** **Corresponding author:** Nikki Gillum Posnack, PhD, Sheikh Zayed Institute for Pediatric Surgical Innovation, 111 Michigan Avenue, NW, Washington DC 20010.

## Abstract

**Background:** Bisphenol A (BPA) is commonly used to manufacture consumer and medical-grade plastics. Due to health concerns, BPA substitutes are being incorporated – including bisphenol S (BPS) and bisphenol F (BPF) – without a comprehensive understanding of their toxicological profile.

**Objective:** Previous studies suggest that bisphenol chemicals perturb cardiac electrophysiology in a manner that is similar to 17β-estradiol (E2). We aimed to compare the effects of E2 with BPA, BPF, and BPS using human induced pluripotent stem cell-derived cardiomyocytes (hiPSC-CM).

**Methods:** Cardiac parameters were evaluated using microelectrode array (MEA) technology and live-cell fluorescent imaging at baseline and in response to chemical exposure (0.001-100 μM).

**Results:** Cardiac metrics remained relatively stable after exposure to nanomolar concentrations (1-1,000 nM) of E2, BPA, BPF, or BPS. At higher micromolar concentrations, chemical exposures resulted in a decrease in the depolarizing spike amplitude, shorter field potential and action potential duration, shorter calcium transient duration, and decrease in hiPSC-CM contractility (E2 ≥ BPA ≥ BPF >> BPS). Cardiomyocyte physiology was largely undisturbed by BPS exposure. BPA-induced effects were exaggerated when co-administered with an L-type calcium channel antagonist (verapamil) or E2 - and reduced when co-administered with an L-type calcium channel agonist (Bay K8644) or an estrogen receptor alpha antagonist (MPP). E2-induced effects generally mirrored those of BPA, but were not exaggerated by co-administration with an L-type calcium channel antagonist.

**Discussion:** Collectively across multiple cardiac endpoints, E2 was the most potent and BPS was the least potent disruptor of hiPSC-CM function. Although the observed cardiac effects of E2 and BPA were similar, a few distinct differences suggest that these chemicals may act (in part) through different mechanisms. hiPSC-CM are a useful model for screening cardiotoxic chemicals, nevertheless, the described *in vitro* findings should be validated using a more complex *ex vivo* and/or *in vivo* model.
