## Supplemental Table 1 for "Comparative cardiotoxicity assessment of bisphenol chemicals and estradiol using human induced pluripotent stem cell-derived cardiomyocytes"

### Sheet: Sheet1
Material/Reagent	Abbreviation	Description	Vendor	CAS/product number
>99.9% anhydrous dimethyl sulfoxide	DMSO	Vehicle control	Sigma Aldrich	67-68-5
17β-estradiol	Estradiol, E2	Estrogen receptor agonist	Cayman	50-28-2
Bisphenol A	BPA	Endocrine disrupting chemical	Sigma Aldrich	80-05-7
Bisphenol F	BPF	Endocrine disrupting chemical	Sigma Aldrich	620-92-8
Bisphenol S	BPS	Endocrine disrupting chemical	Sigma Aldrich	80-09-1
±Bay K8644	BayK	L-type calcium channel agonist	Cayman	71145-03-4
Verapamil		L-type calcium channel antagonist	Cayman	152-11-4
4,4',4''-(4-propyl-[1H]-pyrazole-1,3,5-triyl)trisphenol	PPT	ERα agonist	Cayman	263717-53-9
Diarylpropionitrile	DPN	ERβ agonist	Cayman	1428-67-7
ICI 182,780	ICI	Estrogen receptor antagonist	ApexBio	129453-61-8
1,3-bis(4-hydroxyphenyl)-4-methyl-5-[4-(2-piperidinylethoxy)phenol]-1H-pyrazole dihydrochloride	MPP	ERα antagonist	Cayman	289726-02-9
4-[2-Phenyl-5,7-bis(trifluoromethyl)pyrazolo[1,5-a]pyrimidin-3-yl]phenol	PHTPP	ERβ antagonist	Cayman	805239-56-9
Progesterone		Hormone	Cayman	57-83-0
iCell cardiomyocytes2; 01434	hiPSC-CM	Human-induced pluripotent stem-cell cardiomyocytes	Fujifilm Cellular Dynamics	C1016
Microelectrode array plate		Biocircuit plate	Axion Biosystems	M384-BIO-24
Microelectrode array plate		Contractility plate	Axion Biosystems	M384-tMEA-24W
iCell cardiomyocyte maintenance media		Cell culture media	Fujifilm Cellular Dynamics	M1003
Ciprofloxacin		Cell culture antibiotic	Sigma Aldrich	85721-33-1
Fluo-4, AM, cell permeant		Calcium indicator dye	Thermo Fisher Scientific	F14201
FluoVolt Membrane Potential Kit		Voltage dye	Thermo Fisher Scientific	F10488
Tyrode's salt solution		Imaging media	Sigma Aldrich	T2397
